# The Type VI secretion system *of Stenotrophomonas rhizophila* CFBP13503 limits the transmission of *Xanthomonas campestris* pv*. campestris* 8004 from radish seeds to seedlings

**DOI:** 10.1101/2023.07.21.549874

**Authors:** Tiffany Garin, Chrystelle Brin, Anne Préveaux, Agathe Brault, Martial Briand, Marie Simonin, Matthieu Barret, Laure Journet, Alain Sarniguet

## Abstract

*Stenotrophomonas rhizophila* CFBP13503 is a seed-borne commensal bacterial strain, which is efficiently transmitted to seedlings and can outcompete the phytopathogenic bacteria *Xanthomonas campestris* pv. *campestris* (Xcc8004). The type VI Secretion System (T6SS), an interference contact-dependent mechanism, is a critical component of interbacterial competition. The involvement of the T6SS of *S. rhizophila* CFBP13503 in the inhibition of Xcc8004 growth and seed-to-seedling transmission was assessed. The T6SS cluster of *S. rhizophila* CFBP13503 and nine putative effectors were identified. Deletion of two T6SS structural genes, *hcp* and *tssB*, abolished the competitive advantage of *S. rhizophila* against Xcc8004 in *vitro*. The population sizes of these two bacterial species were monitored in seedlings after inoculation of radish seeds with mixtures of Xcc8004 and either *S. rhizophila* wild type (wt) strain or isogenic *hcp* mutant. A significant decrease in the population size of Xcc8004 was observed during confrontation with the *S. rhizophila* wt in comparison to T6SS- deletion mutants in germinated seeds and seedlings. We found that the T6SS distribution among 835 genomes of the *Stenotrophomona*s genus is scarce. In contrast, in all available *S. rhizophila* genomes, T6SS clusters are widespread and mainly belong to the T6SS group i4. In conclusion, the T6SS of S. *rhizophila* CFBP13503 is involved in the antibiosis against Xcc8004 and reduces seedling transmission of Xcc8004 in radish. The distribution of this T6SS cluster in the *S. rhizophila* complex could make it possible to exploit these strains as biocontrol agents against *X. campestris* pv. *campestris*.
