## Supplementary material for "The Type VI secretion system *of Stenotrophomonas rhizophila* CFBP13503 limits the transmission of *Xanthomonas campestris* pv*. campestris* 8004 from radish seeds to seedlings": Table S1

### Sheet: Feuil1
Table S1. Strains and plasmids used in this study
Strain or plasmid		Description	Reference
Strains
E. coli
DH5α		F– endA1 glnV44 thi-1 recA1 relA1 gyrA96 deoR nupG purB20 φ80dlacZΔM15 Δ(lacZYA-argF)U169, hsdR17(rK–mK+), λ–	Sambrook et al. 1989
MFDpir		MG1655 RP4-2-Tc::[ΔMu1::aac(3)IV-ΔaphA-Δnic35-ΔMu2::zeo] ΔdapA::(erm-pir) ΔrecA	Ferrières et al. 2010
S. rhizophila
CFBP13503		Wild type; SpeR AmpR	Rezki et al. 2016
CFBP13503Δhcp		CFBP13503 hcp deletion mutant	This study
CFBP13503Δhcp::hcp		CFBP13503 hcp deletion mutant complemented	This study
X. campestris pv. campestris
Xcc8004::GUS-GFP		RifR; GUS+ GFP+	Cerutti et al. 2017
Plasmids
pEX18Tc		TcR; oriT+ sacB+ lacZ+, gene replacement vector with MCS from pUC18	Hoang et al. 1998
pEX18Tc-Δhcp		pEX18Tc containing 500-pb sequences flanking hcp	This study
pEX18Tc-hcp		pEX18Tc carrying hcp and its regulatory regions	This study
