## Supplementary material for "The Type VI secretion system *of Stenotrophomonas rhizophila* CFBP13503 limits the transmission of *Xanthomonas campestris* pv*. campestris* 8004 from radish seeds to seedlings": Table S2

### Sheet: Feuil1
Table S2. Primers used for T6SS mutant constructions
Name	Sequence
hcp-flanking regions
Hcp-pEX18-UpF	5'-GCCTGCAGGTCGACTCTAGAGCTCATCGCGGAAAAATCC-3'
Hcp-UpR-(DnF)	5'-GCTCGTGTGAATCTGTCGTACACGGTCGAGTTGCTG-3'
Hcp-DnF	5'-CGACAGATTCACACGAGC-3'
Hcp-pEX18-DnR	5'-GTACCCGGGGATCCTCTAGACGTTGGATCTCGCAGTAC-3'
hcp mutants validation
Hcp-CDS-F	TCAAACGGCGTAGTTCGGAA
Hcp-CDS-R	CAGATATGCAGCACGCTTTCC
hcp mutant and complemented mutant sequencing
hcp-312F	5'-CGTTCGTAATAGGGCAGCAGA-3'
hcp-981R	5'-GCCGTTTGATGTAGTGTCGC-3'
hcp-754F	5'-TTGAACACATGCCCTCCCC-3'
hcp-1568R	5'-TGCAGCGACGTTTTTCCAAG-3'
hcp-1405F	5'-ATCCTTGTGCTTGTCGTCGT-3'
hcp-2063R	5'-GGTTTCATTCCGCTGGTCCA-3'
tssB-flanking regions
TssB-pEX18-UpF	5'-GCCTGCAGGTCGACTCTAGAGGTGGAGGTCTGCTGGCAC-3'
TssB-UpR-(DnF)	5'-TTCGTGGTGGGCGTGCAGATCGAACCGCTGC-3'
TssB-DnF	5'-CACGCCCACCACGAA-3'
TssB-pEX18-DnR	5'-GTACCCGGGGATCCTCTAGAGCCATCGTTGCCGCC-3'
tssB mutants validation
TssB-UpF	GGTGGAGGTCTGCTGGCAC
TssB-DnR	GCCATCGTTGCCGCC
TssB-DelR	GGTCTATCGCGTCGCCAA
tssB mutant and complemented mutant sequencing
tssB-2356F	GGCAGGCGACCCAGGAAG
tssB-3001F	TCGGACTTGGCGACCTTG
tssB-3630F	GTTACTGCGTGCGGATCA
tssB-3155R	AACAACACCGAACAGCTCAAG
tssB-3800R	GCCGTGCTTGAAGATCCCAA
tssB-4429R	AAGACAGTGTGAAAAACGGCA
